# Non-Invasive Quantification of Viability in Spheroids Using Deep Learning

**DOI:** 10.1101/2025.03.09.642246

**Authors:** Daniel Dubinsky, Shahar Harel, Amir Bein, Abraham Nyska, Sarah Ya’ari, Baran Koc, Faiza Anas, Isaac Bentwich, Lior Wolf

**Author notes:** Corresponding Author: Daniel Dubinsky.

## Abstract

In vitro viability assays are widely used in drug discovery, development, and pharmacovigilance. Traditional methods for evaluating cell viability often involve destructive processes, rendering the culture non-viable. As such, these methods are suitable only as endpoint solutions, providing a single measurement per cell culture and precluding further analyses of the cells. In this study, we introduce Neural Viability Regression (NViR), a real-time, deep learning-based method that enables non-invasive quantification of culture viability using microscopy images. The non-intrusive nature of NViR allows for frequent viability evaluations throughout experiments, capturing subtle changes while maintaining the structural integrity of the culture and significantly reducing both culture and labor costs. We demonstrate NViR’s applicability by using it to predict Drug-Induced Liver Injury (DILI) in known drugs. By exposing human liver spheroids to 108 FDA-approved drugs and capturing microscopy images over time, NViR’s viability assessments accurately predict whether a drug induces DILI in humans, playing a critical role in enhancing liver safety protocols. The cost-effectiveness and non-invasive characteristics of NViR enable high-frequency, high-throughput viability assessments. Consequently, NViR is poised to reduce both the costs and incidences of failures in drug discovery and development.
