## Supplemental Table S1 for "Non-Invasive Quantification of Viability in Spheroids Using Deep Learning"

### Sheet: Sheet 1 - supplementary
Supplementary Table S1
compound name	cas	manufacturer	concentrations µM scanned
acetaminophen	103-90-2	Sigma	[200.0, 300.0, 400.0, 500.0]
acetylsalicylic acid	50-78-2	Sigma	[400.0, 600.0, 900.0, 1100.0]
alendronate sodium salt trihydrate	121268-17-5	Glentham life sciences	[8.0, 16.0, 32.0, 64.0]
ambrisentan	177036-94-1	combi-blocks	[40.0, 80.0, 160.0, 320.0]
amiodarone hydrochloride	19774-82-4	MCE	[10.0, 20.0, 40.0, 70.0]
amitriptyline hydrochloride	549-18-8	Sigma	[6.0, 12.0, 24.0, 48.0]
amodiaquine	86-42-0	Cayman	[2.0, 4.0, 8.0, 16.0]
atorvastatin calcium	344423-98-9	Millipore Sigma	[5.0, 10.0, 20.0, 40.0]
azathioprine	446-86-6	Sigma-Aldrich	[8.0, 16.0, 32.0, 64.0]
benoxaprofen	51234-28-7	Cayman	[80.0, 160.0, 320.0, 640.0]
benserazide hydrochloride	14919-77-8	Sigma-Aldrich	[3.0, 9.0, 27.0, 75.0, 150.0, 225.0]
benzbromarone	3562-84-3	Supelco	[4.0, 8.0, 16.0, 35.0]
benztropine mesylate	132-17-2	MedChemExpress	[4.0, 12.0, 36.0, 90.0, 108.0, 180.0, 360.0, 720.0]
beta-estradiol	50-28-2	Angene	[4.0, 8.0, 16.0, 32.0]
bosentan	147536-97-8	Cayman	[30.0, 60.0, 90.0, 100.0]
bumetanide	28395-03-1	Cayman Chemicals	[25.0, 75.0, 150.0, 300.0]
buspirone hydrochloride	33386-08-2	Sigma	[50.0, 100.0, 200.0, 400.0]
carbamazepine	298-46-4	Sigma	[90.0, 180.0, 360.0, 720.0]
celecoxib	169590-42-5	MCE	[8.0, 16.0, 32.0, 64.0]
chlorpheniramine maleate	113-92-8	Supelco	[30.0, 60.0, 120.0, 180.0]
chlorpromazine hydrochloride	69-09-0	Merck millipore	[3.0, 6.0, 12.0, 24.0]
clomipramine hcl	17321-77-6	Sigma	[5.0, 10.0, 20.0, 30.0]
clozapine	5786-21-0	Glentham life sciences	[12.0, 24.0, 48.0, 96.0]
cyclophosphamide hydrate	6055-19-2	Cayman	[80.0, 160.0, 320.0, 640.0]
cycloserine	68-41-7	Sigma	[50.0, 100.0, 200.0, 400.0]
dabigatran	211915-06-9	MCE	[3.75, 7.5, 15.0, 30.0]
danazol	17230-88-5	Sigma	[15.0, 30.0, 60.0, 120.0]
dantrolene sodium	14663-23-1	Cayman Chemicals	[3.0, 6.0, 12.0, 24.0]
desipramine hydrochloride	58-28-6	Sigma-Aldrich	[8.0, 16.0, 32.0, 64.0]
dexamethasone	50-02-2	Cayman	[40.0, 80.0, 160.0, 240.0]
diclofenac	15307-86-5	Angene	[20.0, 40.0, 80.0, 160.0]
digoxin	20830-75-5	Sigma	[0.1, 0.3, 0.5, 1.0]
entacapone	130929-57-6	TBC	[50.0, 100.0, 200.0, 400.0]
ethotoin	86-35-1	Sigma-Aldrich	[250.0, 500.0, 1000.0, 2000.0]
felbamate	25451-15-4	Sigma-Aldrich	[5.0, 25.0, 75.0, 150.0, 300.0, 450.0]
felodipine	72509-76-3	Cayman Chemicals	[8.0, 16.0, 32.0]
flavoxate hydrochloride	3717-88-2	Sigma	[5.0, 8.0, 10.0, 12.0]
flucloxacillin	1847-24-1	Sigma	[90.0, 180.0, 360.0, 720.0]
fludarabine	21679-14-1	Sigma	[2.0, 4.0, 8.0, 16.0]
flumazenil	78755-81-4	Calbiochem	[30.0, 60.0, 100.0, 120.0, 150.0, 200.0, 225.0, 240.0, 250.0]
fluoxetine hydrochloride	56296-78-7	Sigma	[4.0, 8.0, 12.0, 16.0, 30.0]
flutamide	13311-84-7	Sigma-Aldrich	[8.0, 16.0, 32.0, 64.0]
furazolidone	67-45-8	Sigma	[10.0, 20.0, 40.0, 80.0]
guanethidine	645-43-2	Sigma	[8.0, 16.0, 32.0, 64.0]
hyoscyamine sulfate	620-61-1	Sigma	[35.0, 70.0, 140.0, 280.0]
imipramine hcl	113-52-0	Sigma	[4.0, 8.0, 16.0, 32.0]
indomethacin	53-86-1	Sigma	[5.0, 10.0, 20.0, 60.0, 100.0, 200.0]
indoramine hydrochloride	38821-52-2	Sigma	[40.0, 80.0, 160.0, 320.0]
itraconazole	84625-61-6	MedChemExpress	[0.5, 1.0, 2.0, 4.0]
ketoconazole	65277-42-1	Sigma-Aldrich	[1.5, 3.0, 6.0, 12.0]
l-carnitine	541-15-1	Sigma	[8.0, 32.0, 128.0, 512.0]
levofloxacin	GA6417	Glentham life sciences	[15.0, 30.0, 60.0, 120.0]
liothyronine	6893-02-3	Sigma	[5.0, 10.0, 20.0, 40.0]
mecamylamine hydrochloride	826-39-1	Sigma	[15.0, 30.0, 60.0, 120.0]
meclofenamate	70550	Cayman Chemicals	[8.0, 16.0, 32.0, 64.0]
meloxicam	71125-38-7	Sigma	[80.0, 120.0, 180.0, 270.0]
metergoline	M3668	Sigma	[3.0, 6.0, 12.0, 24.0]
metformin	PHR1084	Sigma	[60.0, 120.0, 180.0, 250.0]
methotrexate	PHR1396	Sigma	[75.0, 150.0, 300.0, 600.0]
minoxidil	M4145	Sigma	[80.0, 100.0, 120.0, 155.5]
mitomycin c	11435	Cayman	[0.125, 0.25, 0.5, 1.0]
nadolol	N1892	Sigma	[80.0, 120.0, 180.0, 275.0]
naproxen	GP1103	Glentham life sciences	[5.0, 10.0, 25.0, 75.0, 150.0, 225.0, 350.0]
nefazodone	82752-99-6	Abcam	[8.0, 16.0, 32.0, 64.0]
neostigmine	N2001	Sigma	[8.0, 25.0, 75.0, 225.0]
nicardipine	QW-5454	combi-blocks	[8.0, 16.0, 32.0, 64.0]
nifedipine	21829-25-4	Tocris	[25.0, 50.0, 75.0, 100.0]
nimesulide	51803-78-2	Sigma	[20.0, 40.0, 80.0, 160.0]
nitrofurantoin	PHR1191	Sigma	[20.0, 40.0, 80.0, 160.0]
orphenadrine	75517	Sigma	[80.0, 200.0, 500.0, 1300.0]
oxybutynin chloride	1508-65-2	Sigma	[10.0, 40.0, 120.0, 240.0]
pargyline	M74253	Sigma	[45.0, 90.0, 180.0, 360.0]
paroxetine hydrochloride	110429-35-1	Calbiochem	[4.0, 8.0, 12.0, 16.0, 32.0]
penbutolol (hemisulfate)	38363-32-5	MedChemExpress	[12.5, 25.0, 50.0, 100.0]
penicillin v	23635	Cayman Chemicals	[60.0, 90.0, 120.0, 150.0]
perhexiline	16982	Cayman	[1.0, 2.0, 4.0, 8.0]
phenformin	P7045	Sigma	[4.0, 8.0, 16.0, 34.1]
phenoxybenzamine hydrochloride	63-92-3	Sigma	[15.0, 45.0, 135.0, 405.0]
phentolamine	65-28-1	Cayman	[60.0, 120.0, 240.0, 480.0]
pimozide	P1793	Sigma	[5.0, 10.0, 20.0, 40.0]
procyclidine	P3794	Sigma	[40.0, 80.0, 160.0, 320.0]
propantheline	23609	Cayman Chemicals	[40.0, 80.0, 160.0, 320.0]
pyridostigmine	P9797	Sigma	[80.0, 200.0, 500.0, 1250.0]
quinacrine	Q3251	Sigma	[2.0, 4.0, 8.0, 32.0]
rosiglitazone	AG001741	Angene	[12.0, 24.0, 30.0, 40.0]
rosuvastatin	GP1717	Glentham life sciences	[3.0, 6.0, 12.0, 24.0]
salbutamol	18559-94-9	Cayman Chemicals	[5.0, 15.0, 25.0, 50.0]
simvastatin	AG0032AJ	Angene	[4.0, 8.0, 16.0, 32.0]
spectinomycin	567570	Sigma	[80.0, 100.0, 120.0, 165.5]
stavudine	14975	Cayman Chemicals	[125.0, 250.0, 500.0, 650.0]
streptomycin sulfate salt	3810-74-0	Sigma	[15.0, 30.0, 60.0, 70.0]
sudoxicam	34042-85-8	TargetMol	[75.0, 150.0, 300.0, 600.0]
sunitinib	13159	Cayman	[0.75, 1.5, 3.0, 6.0]
tacrine	A79922	Sigma	[25.0, 50.0, 100.0, 200.0]
tamoxifen	13258	Cayman	[1.0, 2.0, 4.0, 8.0]
theophylline	58-55-9	Sigma	[80.0, 120.0, 180.0, 270.0]
ticlopidine	AG00DDSX	Angene	[8.0, 16.0, 32.0, 64.0]
tienilic acid	sml0505	Sigma	[300.0, 350.0, 400.0, 450.0]
tolcapone	20768	Cayman Chemicals	[8.0, 16.0, 32.0, 64.0]
tretinoin	QA-7791	combi-blocks	[6.3, 12.5, 25.0, 50.0]
troglitazone	71750	Cayman Chemicals	[2.5, 5.0, 10.0, 20.0]
trovafloxacin mesylate	147059-75-4	Sigma-Aldrich	[15.0, 25.0, 30.0, 50.0, 60.0, 75.0, 100.0, 120.0, 125.0]
valproic acid	P4543	Sigma	[50.0, 100.0, 125.0, 150.0]
verapamil	V0100000- 2.0	European Pharmacopoeia reference standard	[20.0, 35.0, 60.0, 100.0]
ximelagatran	16862	Cayman Chemicals	[6.25, 12.5, 25.0, 50.0]
zileuton	10006967	Cayman Chemicals	[75.0, 150.0, 300.0, 600.0]
zomepirac	Z2625	Sigma	[125.0, 250.0, 500.0, 1000.0]
sitaxsentan	210421-74-2	Sigma	[5.0, 15.0, 30.0, 45.0, 100.0, 150.0, 225.0]
